# Unveiling the taxonomic diversity and unprecedented biosynthetic treasure of the phylum *Myxococcota*

**DOI:** 10.64898/2026.02.12.705523

**Authors:** Amay Ajaykumar Agrawal, Ronald Garcia, Guangyi Chen, Chantal D. Bader, Peter Sullivan, Alexander Popoff, Daniel Krug, Maja Hunter, Sebastian Walesch, Emilia Oueis, Christine Frank, Haowen Zhao, Joachim J. Hug, Sebastian Keller, Pascal Hirsch, Azat Tagirdzhanov, Tatiana Malygina, Mary Victory E. Gutierrez, Alexey Gurevich, Judith Boldt, Boyke Bunk, Jörg Overmann, Ulrich Nübel, Andreas Keller, Olga V. Kalinina, Rolf Müller

## Abstract

Natural products remain vital sources of therapeutics, particularly anti-infectives, and members of the phylum *Myxococcota* constitute an especially rich reservoir for their discovery. Based on decades of microbiological efforts, we present 154 new *Myxococcota* genomes and propose a revised taxonomy expanding the number of described families from 11 to 28 and genera from 32 to 90. Comparison with an equivalent set from the prime source *Actinomycetota* shows that *Myxococcota* possess a comparable biosynthetic diversity, underscoring their promise for large-scale isolation and sequencing efforts. The vast untapped potential reflected in 2,387 uncharacterized gene cluster families is highlighted by genome mining efforts, yielding four validated compounds exhibiting novel chemistry, including myxolutamids and myxopentacins. We show that many *Myxococcota*-derived natural products, such as myxolutamid A and two new sorangicin derivatives, are conserved within taxonomic lineages. New described families thus bear high biosynthetic potential underpinning the importance of precise taxonomic classification guiding targeted drug discovery.
