## Supplementary Table 2 for "Unveiling the taxonomic diversity and unprecedented biosynthetic treasure of the phylum *Myxococcota*"

### Sheet: Sheet1
Species	Genus (before refinement)	Family (before refinement)	Genus (after refinement)	Family (after refinement)	LPSN - Nomenclatural status	Type strain - ID	Type strain ID - Alias	Type strain - Genome source	Type strain - Public Genome source ID	Type strain - Public Genome source Link	Notes
Anaeromyxobacter dehalogenans	Anaeromyxobacter	Anaeromyxobacteraceae	Anaeromyxobacter	Anaeromyxobacteraceae	validly published under the ICNP	DSM 21875T	2CP-1, ATCC BAA-258	NCBI Genome	GCF_000022145.1	https://api.ncbi.nlm.nih.gov/datasets/v2/genome/accession/GCF_000022145.1/download?include_annotation_type=GENOME_FASTA&include_annotation_type=GENOME_GFF&include_annotation_type=RNA_FASTA&include_annotation_type=CDS_FASTA&include_annotation_type=PROT_FASTA&include_annotation_type=SEQUENCE_REPORT&hydrated=FULLY_HYDRATED
Anaeromyxobacter diazotrophicus	Anaeromyxobacter	Anaeromyxobacteraceae	Anaeromyxobacteraceae, New Genus 1	Anaeromyxobacteraceae	validly published under the ICNP	Red267	NBRC 114075, MCCC 1K04211	NCBI Genome	GCF_013340205.1	https://api.ncbi.nlm.nih.gov/datasets/v2/genome/accession/GCF_013340205.1/download?include_annotation_type=GENOME_FASTA&include_annotation_type=GENOME_GFF&include_annotation_type=RNA_FASTA&include_annotation_type=CDS_FASTA&include_annotation_type=PROT_FASTA&include_annotation_type=SEQUENCE_REPORT&hydrated=FULLY_HYDRATED
Anaeromyxobacter oryzae	Anaeromyxobacter	Anaeromyxobacteraceae	Anaeromyxobacteraceae, New Genus 2	Anaeromyxobacteraceae	validly published under the ICNP	Red232	MCCC 1K03954, NBRC 114074	NCBI Genome	GCF_023169945.1	https://api.ncbi.nlm.nih.gov/datasets/v2/genome/accession/GCF_023169945.1/download?include_annotation_type=GENOME_FASTA&include_annotation_type=GENOME_GFF&include_annotation_type=RNA_FASTA&include_annotation_type=CDS_FASTA&include_annotation_type=PROT_FASTA&include_annotation_type=SEQUENCE_REPORT&hydrated=FULLY_HYDRATED
Anaeromyxobacter oryzisoli	Anaeromyxobacter	Anaeromyxobacteraceae	Anaeromyxobacteraceae, New Genus 3	Anaeromyxobacteraceae	validly published under the ICNP	SG63	GDMCC 1.2914, JCM 35124	NCBI Genome	GCF_022690765.1	https://api.ncbi.nlm.nih.gov/datasets/v2/genome/accession/GCF_022690765.1/download?include_annotation_type=GENOME_FASTA&include_annotation_type=GENOME_GFF&include_annotation_type=RNA_FASTA&include_annotation_type=CDS_FASTA&include_annotation_type=PROT_FASTA&include_annotation_type=SEQUENCE_REPORT&hydrated=FULLY_HYDRATED
Anaeromyxobacter paludicola	Anaeromyxobacter	Anaeromyxobacteraceae	Anaeromyxobacteraceae, New Genus 4	Anaeromyxobacteraceae	validly published under the ICNP	Red630	NBRC 114076, MCCC 1K03957	NCBI Genome	GCF_023169965.1	https://api.ncbi.nlm.nih.gov/datasets/v2/genome/accession/GCF_023169965.1/download?include_annotation_type=GENOME_FASTA&include_annotation_type=GENOME_GFF&include_annotation_type=RNA_FASTA&include_annotation_type=CDS_FASTA&include_annotation_type=PROT_FASTA&include_annotation_type=SEQUENCE_REPORT&hydrated=FULLY_HYDRATED
Anaeromyxobacter soli	Anaeromyxobacter	Anaeromyxobacteraceae	Anaeromyxobacteraceae, New Genus 5	Anaeromyxobacteraceae	validly published under the ICNP	SG29	GDMCC 1.2911, JCM 35123	NCBI Genome	GCF_022808855.1	https://api.ncbi.nlm.nih.gov/datasets/v2/genome/accession/GCF_022808855.1/download?include_annotation_type=GENOME_FASTA&include_annotation_type=GENOME_GFF&include_annotation_type=RNA_FASTA&include_annotation_type=CDS_FASTA&include_annotation_type=PROT_FASTA&include_annotation_type=SEQUENCE_REPORT&hydrated=FULLY_HYDRATED
Anaeromyxobacter terrae	Anaeromyxobacter	Anaeromyxobacteraceae	Anaeromyxobacteraceae, New Genus 5	Anaeromyxobacteraceae	validly published under the ICNP	SG22	GDMCC 1.3185, JCM 35581	NCBI Genome	GCF_022690685.1	https://api.ncbi.nlm.nih.gov/datasets/v2/genome/accession/GCF_022690685.1/download?include_annotation_type=GENOME_FASTA&include_annotation_type=GENOME_GFF&include_annotation_type=RNA_FASTA&include_annotation_type=CDS_FASTA&include_annotation_type=PROT_FASTA&include_annotation_type=SEQUENCE_REPORT&hydrated=FULLY_HYDRATED
Haliangium ochraceum	Haliangium	Kofleriaceae	Haliangium	Kofleriaceae	validly published under the ICNP	DSM 14365T	AJ 13395, SMP-2, JCM 11303	NCBI Genome	GCF_000024805.1	https://api.ncbi.nlm.nih.gov/datasets/v2/genome/accession/GCF_000024805.1/download?include_annotation_type=GENOME_FASTA&include_annotation_type=GENOME_GFF&include_annotation_type=RNA_FASTA&include_annotation_type=CDS_FASTA&include_annotation_type=PROT_FASTA&include_annotation_type=SEQUENCE_REPORT&hydrated=FULLY_HYDRATED
Kofleria flava	Kofleria	Kofleriaceae	Kofleria	Kofleriaceae	validly published under the ICNP	Pl vt1	DSM 14601T, CIP 109120, JCM 12632	New genome from this study	-	-
Haliangium tepidum	Haliangium	Kofleriaceae	Kofleriaceae, New Genus 1	Kofleriaceae	validly published under the ICNP	DSM 14436T	AJ 13914, SMP-10, JCM 11304	SRA	SRR8176249	https://trace.ncbi.nlm.nih.gov/Traces/?view=run_browser&acc=SRR8176249&display=download	The available genome is the best we could get. Very slow growing strain and hard to obtain cell pellet for DNA sxtraction.
Labilithrix luteola	Labilithrix	Labilitrichaceae	Labilithrix	Labilitrichaceae	validly published under the ICNP	DSM 27648T	B00002, NBRC 109946	NCBI Genome	GCF_001263205.1	https://api.ncbi.nlm.nih.gov/datasets/v2/genome/accession/GCF_001263205.1/download?include_annotation_type=GENOME_FASTA&include_annotation_type=GENOME_GFF&include_annotation_type=RNA_FASTA&include_annotation_type=CDS_FASTA&include_annotation_type=PROT_FASTA&include_annotation_type=SEQUENCE_REPORT&hydrated=FULLY_HYDRATED
Aggregicoccus edonensis	Aggregicoccus	Myxococcaceae	Aggregicoccus	Myxococcaceae	validly published under the ICNP	MCy1366	DSM 27872T, Ar1733, NCCB 100468	New genome from this study	-	-
Archangium disciforme	Archangium	Archangiaceae	Angiococcus	Myxococcaceae	validly published under the ICNP	Cb m10	DSM 52716T, ATCC 33172, CMU 1	New genome from this study	-	-
Archangium gephyra	Archangium	Archangiaceae	Archangium	Myxococcaceae	validly published under the ICNP	DSM 2261T	M18, ATCC 25201, NBRC 100087	NCBI Genome	GCF_001027285.1	https://api.ncbi.nlm.nih.gov/datasets/v2/genome/accession/GCF_001027285.1/download?include_annotation_type=GENOME_FASTA&include_annotation_type=GENOME_GFF&include_annotation_type=RNA_FASTA&include_annotation_type=CDS_FASTA&include_annotation_type=PROT_FASTA&include_annotation_type=SEQUENCE_REPORT&hydrated=FULLY_HYDRATED
Archangium lansingense	Archangium	Archangiaceae	Archangium	Myxococcaceae	validly published under the ICNP	MIWBW	ATCC TSD-326, NCCB 100916	NCBI Genome	GCF_026626635.1	https://api.ncbi.nlm.nih.gov/datasets/v2/genome/accession/GCF_026626635.1/download?include_annotation_type=GENOME_FASTA&include_annotation_type=GENOME_GFF&include_annotation_type=RNA_FASTA&include_annotation_type=CDS_FASTA&include_annotation_type=PROT_FASTA&include_annotation_type=SEQUENCE_REPORT&hydrated=FULLY_HYDRATED
Vitiosangium subalbum	Vitiosangium	Archangiaceae	Archangium	Myxococcaceae	validly published under the ICNP	MCy10944	SBCy047, DSM 102953T, NCCB 100601	New genome from this study	-	-
Citreicoccus inhibens	Citreicoccus	Myxococcaceae	Citreicoccus	Myxococcaceae	validly published under the ICNP	M34	GDMCC 1.2275, KCTC 82453	NCBI Genome	GCF_019039035.1	https://api.ncbi.nlm.nih.gov/datasets/v2/genome/accession/GCF_019039035.1/download?include_annotation_type=GENOME_FASTA&include_annotation_type=GENOME_GFF&include_annotation_type=RNA_FASTA&include_annotation_type=CDS_FASTA&include_annotation_type=PROT_FASTA&include_annotation_type=SEQUENCE_REPORT&hydrated=FULLY_HYDRATED
Corallococcus aberystwythensis	Corallococcus	Myxococcaceae	Corallococcus	Myxococcaceae	validly published under the ICNP	DSM 108846T	AB050A, NBRC 114019	NCBI Genome	GCF_003612165.1	https://api.ncbi.nlm.nih.gov/datasets/v2/genome/accession/GCF_003612165.1/download?include_annotation_type=GENOME_FASTA&include_annotation_type=GENOME_GFF&include_annotation_type=RNA_FASTA&include_annotation_type=CDS_FASTA&include_annotation_type=PROT_FASTA&include_annotation_type=SEQUENCE_REPORT&hydrated=FULLY_HYDRATED
Corallococcus caeni	Corallococcus	Myxococcaceae	Corallococcus	Myxococcaceae	validly published under the ICNP	KH5-1	JCM 36609, NCIMB 15510	NCBI Genome	GCF_036245865.1	https://api.ncbi.nlm.nih.gov/datasets/v2/genome/accession/GCF_036245865.1/download?include_annotation_type=GENOME_FASTA&include_annotation_type=GENOME_GFF&include_annotation_type=RNA_FASTA&include_annotation_type=CDS_FASTA&include_annotation_type=PROT_FASTA&include_annotation_type=SEQUENCE_REPORT&hydrated=FULLY_HYDRATED
Corallococcus carmarthensis	Corallococcus	Myxococcaceae	Corallococcus	Myxococcaceae	validly published under the ICNP	CA043D	DSM 108842T, NBRC 113891	NCBI Genome	GCF_003611695.1	https://api.ncbi.nlm.nih.gov/datasets/v2/genome/accession/GCF_003611695.1/download?include_annotation_type=GENOME_FASTA&include_annotation_type=GENOME_GFF&include_annotation_type=RNA_FASTA&include_annotation_type=CDS_FASTA&include_annotation_type=PROT_FASTA&include_annotation_type=SEQUENCE_REPORT&hydrated=FULLY_HYDRATED
Corallococcus coralloides	Corallococcus	Myxococcaceae	Corallococcus	Myxococcaceae	validly published under the ICNP	M2	DSM 2259T, ATCC 25202, NBRC 100086	NCBI Genome	GCF_000255295.1	https://api.ncbi.nlm.nih.gov/datasets/v2/genome/accession/GCF_000255295.1/download?include_annotation_type=GENOME_FASTA&include_annotation_type=GENOME_GFF&include_annotation_type=RNA_FASTA&include_annotation_type=CDS_FASTA&include_annotation_type=PROT_FASTA&include_annotation_type=SEQUENCE_REPORT&hydrated=FULLY_HYDRATED
Corallococcus exercitus	Corallococcus	Myxococcaceae	Corallococcus	Myxococcaceae	validly published under the ICNP	DSM 108849T	AB043A, NBRC 113887	NCBI Genome	GCF_003611585.1	https://api.ncbi.nlm.nih.gov/datasets/v2/genome/accession/GCF_003611585.1/download?include_annotation_type=GENOME_FASTA&include_annotation_type=GENOME_GFF&include_annotation_type=RNA_FASTA&include_annotation_type=CDS_FASTA&include_annotation_type=PROT_FASTA&include_annotation_type=SEQUENCE_REPORT&hydrated=FULLY_HYDRATED
Corallococcus exiguus	Corallococcus	Myxococcaceae	Corallococcus	Myxococcaceae	validly published under the ICNP	Cc e167	DSM 14696T, CIP 109129, JCM 12620	NCBI Genome	GCF_009909105.1	https://api.ncbi.nlm.nih.gov/datasets/v2/genome/accession/GCF_009909105.1/download?include_annotation_type=GENOME_FASTA&include_annotation_type=GENOME_GFF&include_annotation_type=RNA_FASTA&include_annotation_type=CDS_FASTA&include_annotation_type=PROT_FASTA&include_annotation_type=SEQUENCE_REPORT&hydrated=FULLY_HYDRATED
Corallococcus interemptor	Corallococcus	Myxococcaceae	Corallococcus	Myxococcaceae	validly published under the ICNP	DSM 108843T	AB047A, NBRC 113888	NCBI Genome	GCF_003668875.1	https://api.ncbi.nlm.nih.gov/datasets/v2/genome/accession/GCF_003668875.1/download?include_annotation_type=GENOME_FASTA&include_annotation_type=GENOME_GFF&include_annotation_type=RNA_FASTA&include_annotation_type=CDS_FASTA&include_annotation_type=PROT_FASTA&include_annotation_type=SEQUENCE_REPORT&hydrated=FULLY_HYDRATED
Corallococcus llansteffanensis	Corallococcus	Myxococcaceae	Corallococcus	Myxococcaceae	validly published under the ICNP	DSM 108844T	DSM 108844, NBRC 114100	NCBI Genome	GCF_003612055.1	https://api.ncbi.nlm.nih.gov/datasets/v2/genome/accession/GCF_003612055.1/download?include_annotation_type=GENOME_FASTA&include_annotation_type=GENOME_GFF&include_annotation_type=RNA_FASTA&include_annotation_type=CDS_FASTA&include_annotation_type=PROT_FASTA&include_annotation_type=SEQUENCE_REPORT&hydrated=FULLY_HYDRATED
Corallococcus praedator	Corallococcus	Myxococcaceae	Corallococcus	Myxococcaceae	validly published under the ICNP	DSM 108841T	CA031B, NBRC 113889	NCBI Genome	GCF_003612125.1	https://api.ncbi.nlm.nih.gov/datasets/v2/genome/accession/GCF_003612125.1/download?include_annotation_type=GENOME_FASTA&include_annotation_type=GENOME_GFF&include_annotation_type=RNA_FASTA&include_annotation_type=CDS_FASTA&include_annotation_type=PROT_FASTA&include_annotation_type=SEQUENCE_REPORT&hydrated=FULLY_HYDRATED
Corallococcus sicarius	Corallococcus	Myxococcaceae	Corallococcus	Myxococcaceae	validly published under the ICNP	DSM 108850T	CA040B, NBRC 113890	NCBI Genome	GCF_003611735.1	https://api.ncbi.nlm.nih.gov/datasets/v2/genome/accession/GCF_003611735.1/download?include_annotation_type=GENOME_FASTA&include_annotation_type=GENOME_GFF&include_annotation_type=RNA_FASTA&include_annotation_type=CDS_FASTA&include_annotation_type=PROT_FASTA&include_annotation_type=SEQUENCE_REPORT&hydrated=FULLY_HYDRATED
Corallococcus silvisoli	Corallococcus	Myxococcaceae	Corallococcus	Myxococcaceae	validly published under the ICNP	c25j21	GDMCC 1.1387, KCTC 62437	NCBI Genome	GCF_009909145.1	https://api.ncbi.nlm.nih.gov/datasets/v2/genome/accession/GCF_009909145.1/download?include_annotation_type=GENOME_FASTA&include_annotation_type=GENOME_GFF&include_annotation_type=RNA_FASTA&include_annotation_type=CDS_FASTA&include_annotation_type=PROT_FASTA&include_annotation_type=SEQUENCE_REPORT&hydrated=FULLY_HYDRATED
Corallococcus soli	Corallococcus	Myxococcaceae	Corallococcus	Myxococcaceae	validly published under the ICNP	ZKHCc1 1396	CIP 111634, NCCB 100659	NCBI Genome	GCF_014930455.1	https://api.ncbi.nlm.nih.gov/datasets/v2/genome/accession/GCF_014930455.1/download?include_annotation_type=GENOME_FASTA&include_annotation_type=GENOME_GFF&include_annotation_type=RNA_FASTA&include_annotation_type=CDS_FASTA&include_annotation_type=PROT_FASTA&include_annotation_type=SEQUENCE_REPORT&hydrated=FULLY_HYDRATED
Corallococcus terminator	Corallococcus	Myxococcaceae	Corallococcus	Myxococcaceae	validly published under the ICNP	DSM 108848T	CA054A, NBRC 113892	NCBI Genome	GCF_003611635.1	https://api.ncbi.nlm.nih.gov/datasets/v2/genome/accession/GCF_003611635.1/download?include_annotation_type=GENOME_FASTA&include_annotation_type=GENOME_GFF&include_annotation_type=RNA_FASTA&include_annotation_type=CDS_FASTA&include_annotation_type=PROT_FASTA&include_annotation_type=SEQUENCE_REPORT&hydrated=FULLY_HYDRATED
Cystobacter badius	Cystobacter	Archangiaceae	Cystobacter	Myxococcaceae	validly published under the ICNP	Cb b2	DSM 14723T, SBCb032, CIP 109126, JCM 12623	New genome from this study	-	-
Cystobacter ferrugineus	Cystobacter	Archangiaceae	Cystobacter	Myxococcaceae	validly published under the ICNP	Cb fe18	SBCb029, MCy9126, DSM 14716T, JCM 12624	New genome from this study	-	-
Cystobacter fuscus	Cystobacter	Archangiaceae	Cystobacter	Myxococcaceae	validly published under the ICNP	DSM 2262T	M29, ATCC 25194, NBRC 100088	NCBI Genome	GCF_000335475.2	https://api.ncbi.nlm.nih.gov/datasets/v2/genome/accession/GCF_000335475.2/download?include_annotation_type=GENOME_FASTA&include_annotation_type=GENOME_GFF&include_annotation_type=RNA_FASTA&include_annotation_type=CDS_FASTA&include_annotation_type=PROT_FASTA&include_annotation_type=SEQUENCE_REPORT&hydrated=FULLY_HYDRATED
Cystobacter velatus	Cystobacter	Archangiaceae	Cystobacter	Myxococcaceae	validly published under the ICNP	DSM 14718T	Cb v34, CIP 109132, JCM 12628	New genome from this study	-	-
Hyalangium gracile	Hyalangium	Archangiaceae	Hyalangium	Myxococcaceae	validly published under the ICNP	Cb g1	DSM 14753T, JCM 12625	NCBI Genome	GCF_020103725.1	https://api.ncbi.nlm.nih.gov/datasets/v2/genome/accession/GCF_020103725.1/download?include_annotation_type=GENOME_FASTA&include_annotation_type=GENOME_GFF&include_annotation_type=RNA_FASTA&include_annotation_type=CDS_FASTA&include_annotation_type=PROT_FASTA&include_annotation_type=SEQUENCE_REPORT&hydrated=FULLY_HYDRATED
Hyalangium minutum	Hyalangium	Archangiaceae	Hyalangium	Myxococcaceae	validly published under the ICNP	DSM 14724T	NOCB-2, CIP 109157, JCM 12630	New genome from this study	-	-
Hyalangium rubrum	Hyalangium	Archangiaceae	Hyalangium	Myxococcaceae	validly published under the ICNP	s54d21	GDMCC 1.1945, JCM 39263	NCBI Genome	GCF_034259325.1	https://api.ncbi.nlm.nih.gov/datasets/v2/genome/accession/GCF_034259325.1/download?include_annotation_type=GENOME_FASTA&include_annotation_type=GENOME_GFF&include_annotation_type=RNA_FASTA&include_annotation_type=CDS_FASTA&include_annotation_type=PROT_FASTA&include_annotation_type=SEQUENCE_REPORT&hydrated=FULLY_HYDRATED
Hyalangium versicolor	Hyalangium	Archangiaceae	Hyalangium	Myxococcaceae	validly published under the ICNP	H56D21	GDMCC 1.1944, KCTC 82613	NCBI Genome	GCF_020103695.1	https://api.ncbi.nlm.nih.gov/datasets/v2/genome/accession/GCF_020103695.1/download?include_annotation_type=GENOME_FASTA&include_annotation_type=GENOME_GFF&include_annotation_type=RNA_FASTA&include_annotation_type=CDS_FASTA&include_annotation_type=PROT_FASTA&include_annotation_type=SEQUENCE_REPORT&hydrated=FULLY_HYDRATED
Cystobacter armeniaca	Cystobacter	Archangiaceae	Melittangium	Myxococcaceae	validly published under the ICNP	DSM 14710T	MCy9122, Cb a1, CIP 109127, JCM 12622	New genome from this study	-	-
Cystobacter miniatus	Cystobacter	Archangiaceae	Melittangium	Myxococcaceae	validly published under the ICNP	DSM 14712T	MCy9128	New genome from this study	-	-
Melittangium boletus	Melittangium	Archangiaceae	Melittangium	Myxococcaceae	validly published under the ICNP	Me b8	DSM 14713T, JCM 12633	NCBI Genome	GCF_002305855.1	https://api.ncbi.nlm.nih.gov/datasets/v2/genome/accession/GCF_002305855.1/download?include_annotation_type=GENOME_FASTA&include_annotation_type=GENOME_GFF&include_annotation_type=RNA_FASTA&include_annotation_type=CDS_FASTA&include_annotation_type=PROT_FASTA&include_annotation_type=SEQUENCE_REPORT&hydrated=FULLY_HYDRATED
Melittangium lichenicola	Melittangium	Archangiaceae	Melittangium	Myxococcaceae	validly published under the ICNP	DSM 14877NT	M201, ATCC 25946, NBRC 100091	New genome from this study	-	-
Myxococcus macrosporus	Myxococcus	Myxococcaceae	Myxococcaceae, New Genus 5	Myxococcaceae	validly published under the ICNP	Cc m8	DSM 14697T, CIP 109128, JCM 12621	NCBI Genome	GCF_002305895.1	https://api.ncbi.nlm.nih.gov/datasets/v2/genome/accession/GCF_002305895.1/download?include_annotation_type=GENOME_FASTA&include_annotation_type=GENOME_GFF&include_annotation_type=RNA_FASTA&include_annotation_type=CDS_FASTA&include_annotation_type=PROT_FASTA&include_annotation_type=SEQUENCE_REPORT&hydrated=FULLY_HYDRATED
Myxococcus vastator	Myxococcus	Myxococcaceae	Myxococcaceae, New Genus 5	Myxococcaceae	validly published under the ICNP	AM301	NBRC 114352, NCCB 100768	NCBI Genome	GCF_010894475.1	https://api.ncbi.nlm.nih.gov/datasets/v2/genome/accession/GCF_010894475.1/download?include_annotation_type=GENOME_FASTA&include_annotation_type=GENOME_GFF&include_annotation_type=RNA_FASTA&include_annotation_type=CDS_FASTA&include_annotation_type=PROT_FASTA&include_annotation_type=SEQUENCE_REPORT&hydrated=FULLY_HYDRATED
Myxococcus virescens	Myxococcus	Myxococcaceae	Myxococcaceae, New Genus 5	Myxococcaceae	validly published under the ICNP	DSM 2260T	M22, ATCC 25203	NCBI Genome	GCF_900101905.1	https://api.ncbi.nlm.nih.gov/datasets/v2/genome/accession/GCF_900101905.1/download?include_annotation_type=GENOME_FASTA&include_annotation_type=GENOME_GFF&include_annotation_type=RNA_FASTA&include_annotation_type=CDS_FASTA&include_annotation_type=PROT_FASTA&include_annotation_type=SEQUENCE_REPORT&hydrated=FULLY_HYDRATED
Myxococcus xanthus	Myxococcus	Myxococcaceae	Myxococcaceae, New Genus 5	Myxococcaceae	validly published under the ICNP	DSM 16526T	FB, ATCC 25232, IFO 13542, NCIMB 9412, NBRC 13542, CCUG 2079, CIP 107069	NCBI Genome	GCF_900106535.1	https://api.ncbi.nlm.nih.gov/datasets/v2/genome/accession/GCF_900106535.1/download?include_annotation_type=GENOME_FASTA&include_annotation_type=GENOME_GFF&include_annotation_type=RNA_FASTA&include_annotation_type=CDS_FASTA&include_annotation_type=PROT_FASTA&include_annotation_type=SEQUENCE_REPORT&hydrated=FULLY_HYDRATED
Myxococcus dinghuensis	Myxococcus	Myxococcaceae	Myxococcus	Myxococcaceae	validly published under the ICNP	K15C18031901	JCM 39259, GDMCC 1.2319	NCBI Genome	GCF_024198235.1	https://api.ncbi.nlm.nih.gov/datasets/v2/genome/accession/GCF_024198235.1/download?include_annotation_type=GENOME_FASTA&include_annotation_type=GENOME_GFF&include_annotation_type=RNA_FASTA&include_annotation_type=CDS_FASTA&include_annotation_type=PROT_FASTA&include_annotation_type=SEQUENCE_REPORT&hydrated=FULLY_HYDRATED
Myxococcus eversor	Myxococcus	Myxococcaceae	Myxococcus	Myxococcaceae	validly published under the ICNP	AB053B	NBRC 114350, NCCB 100767	NCBI Genome	GCF_010894455.1	https://api.ncbi.nlm.nih.gov/datasets/v2/genome/accession/GCF_010894455.1/download?include_annotation_type=GENOME_FASTA&include_annotation_type=GENOME_GFF&include_annotation_type=RNA_FASTA&include_annotation_type=CDS_FASTA&include_annotation_type=PROT_FASTA&include_annotation_type=SEQUENCE_REPORT&hydrated=FULLY_HYDRATED
Myxococcus fulvus	Myxococcus	Myxococcaceae	Myxococcus	Myxococcaceae	validly published under the ICNP	DSM 16525T	M17, ATCC 25199	NCBI Genome	GCF_900111765.1	https://api.ncbi.nlm.nih.gov/datasets/v2/genome/accession/GCF_900111765.1/download?include_annotation_type=GENOME_FASTA&include_annotation_type=GENOME_GFF&include_annotation_type=RNA_FASTA&include_annotation_type=CDS_FASTA&include_annotation_type=PROT_FASTA&include_annotation_type=SEQUENCE_REPORT&hydrated=FULLY_HYDRATED
Myxococcus guangdongensis	Myxococcus	Myxococcaceae	Myxococcus	Myxococcaceae	validly published under the ICNP	K38C18041901	GDMCC 1.2320, JCM 39260	NCBI Genome	GCF_024198255.1	https://api.ncbi.nlm.nih.gov/datasets/v2/genome/accession/GCF_024198255.1/download?include_annotation_type=GENOME_FASTA&include_annotation_type=GENOME_GFF&include_annotation_type=RNA_FASTA&include_annotation_type=CDS_FASTA&include_annotation_type=PROT_FASTA&include_annotation_type=SEQUENCE_REPORT&hydrated=FULLY_HYDRATED
Myxococcus landrumensis	Myxococcus	Myxococcaceae	Myxococcus	Myxococcaceae	validly published under the ICNP	SCHIC03	ATCC TSD-327, NCCB 100915, NRRL B-65669	NCBI Genome	GCF_017301635.1	https://api.ncbi.nlm.nih.gov/datasets/v2/genome/accession/GCF_017301635.1/download?include_annotation_type=GENOME_FASTA&include_annotation_type=GENOME_GFF&include_annotation_type=RNA_FASTA&include_annotation_type=CDS_FASTA&include_annotation_type=PROT_FASTA&include_annotation_type=SEQUENCE_REPORT&hydrated=FULLY_HYDRATED
Myxococcus llanfairpwllgwyngyllgogerychwyrndrobwllllantysiliogogogochensis	Myxococcus	Myxococcaceae	Myxococcus	Myxococcaceae	validly published under the ICNP	AM401	NBRC 114351, NCCB 100770	NCBI Genome	GCF_006636215.1	https://api.ncbi.nlm.nih.gov/datasets/v2/genome/accession/GCF_006636215.1/download?include_annotation_type=GENOME_FASTA&include_annotation_type=GENOME_GFF&include_annotation_type=RNA_FASTA&include_annotation_type=CDS_FASTA&include_annotation_type=PROT_FASTA&include_annotation_type=SEQUENCE_REPORT&hydrated=FULLY_HYDRATED
Myxococcus qinghaiensis	Myxococcus	Myxococcaceae	Myxococcus	Myxococcaceae	validly published under the ICNP	QH3KD-4-1	JCM 39262, GDMCC 1.2316	NCBI Genome	GCF_024198215.1	https://api.ncbi.nlm.nih.gov/datasets/v2/genome/accession/GCF_024198215.1/download?include_annotation_type=GENOME_FASTA&include_annotation_type=GENOME_GFF&include_annotation_type=RNA_FASTA&include_annotation_type=CDS_FASTA&include_annotation_type=PROT_FASTA&include_annotation_type=SEQUENCE_REPORT&hydrated=FULLY_HYDRATED
Myxococcus stipitatus	Myxococcus	Myxococcaceae	Myxococcus	Myxococcaceae	validly published under the ICNP	Mx s8	DSM 14675NT, JCM 12634	NCBI Genome	GCF_000331735.1	https://api.ncbi.nlm.nih.gov/datasets/v2/genome/accession/GCF_000331735.1/download?include_annotation_type=GENOME_FASTA&include_annotation_type=GENOME_GFF&include_annotation_type=RNA_FASTA&include_annotation_type=CDS_FASTA&include_annotation_type=PROT_FASTA&include_annotation_type=SEQUENCE_REPORT&hydrated=FULLY_HYDRATED
Pyxidicoccus caerfyrddinensis	Pyxidicoccus	Myxococcaceae	Pyxidicoccus	Myxococcaceae	not validly published	CA032A	NCCB 100776, NBRC 114353	NCBI Genome	GCF_010894405.1	https://api.ncbi.nlm.nih.gov/datasets/v2/genome/accession/GCF_010894405.1/download?include_annotation_type=GENOME_FASTA&include_annotation_type=GENOME_GFF&include_annotation_type=RNA_FASTA&include_annotation_type=CDS_FASTA&include_annotation_type=PROT_FASTA&include_annotation_type=SEQUENCE_REPORT&hydrated=FULLY_HYDRATED
Pyxidicoccus fallax	Pyxidicoccus	Myxococcaceae	Pyxidicoccus	Myxococcaceae	validly published under the ICNP	Py f1	An d47, CIP 109125, JCM 12639, DSM 14698T	NCBI Genome	GCF_012933655.1	https://api.ncbi.nlm.nih.gov/datasets/v2/genome/accession/GCF_012933655.1/download?include_annotation_type=GENOME_FASTA&include_annotation_type=GENOME_GFF&include_annotation_type=RNA_FASTA&include_annotation_type=CDS_FASTA&include_annotation_type=PROT_FASTA&include_annotation_type=SEQUENCE_REPORT&hydrated=FULLY_HYDRATED
Pyxidicoccus parkwayensis	Pyxidicoccus	Myxococcaceae	Pyxidicoccus	Myxococcaceae	not validly published	SCPEA02	ATCC TSD-328, NCCB 100921, NRRL B-65670	NCBI Genome	GCF_017301735.1	https://api.ncbi.nlm.nih.gov/datasets/v2/genome/accession/GCF_017301735.1/download?include_annotation_type=GENOME_FASTA&include_annotation_type=GENOME_GFF&include_annotation_type=RNA_FASTA&include_annotation_type=CDS_FASTA&include_annotation_type=PROT_FASTA&include_annotation_type=SEQUENCE_REPORT&hydrated=FULLY_HYDRATED
Pyxidicoccus trucidator	Pyxidicoccus	Myxococcaceae	Pyxidicoccus	Myxococcaceae	validly published under the ICNP	CA060A	NBRC 114505, NCCB 100777	NCBI Genome	GCF_010894435.1	https://api.ncbi.nlm.nih.gov/datasets/v2/genome/accession/GCF_010894435.1/download?include_annotation_type=GENOME_FASTA&include_annotation_type=GENOME_GFF&include_annotation_type=RNA_FASTA&include_annotation_type=CDS_FASTA&include_annotation_type=PROT_FASTA&include_annotation_type=SEQUENCE_REPORT&hydrated=FULLY_HYDRATED
Pyxidicoccus xibeiensis	Pyxidicoccus	Myxococcaceae	Pyxidicoccus	Myxococcaceae	validly published under the ICNP	QH1ED-7-1	GDMCC 1.2315, JCM 39261	NCBI Genome	GCF_024198175.1	https://api.ncbi.nlm.nih.gov/datasets/v2/genome/accession/GCF_024198175.1/download?include_annotation_type=GENOME_FASTA&include_annotation_type=GENOME_GFF&include_annotation_type=RNA_FASTA&include_annotation_type=CDS_FASTA&include_annotation_type=PROT_FASTA&include_annotation_type=SEQUENCE_REPORT&hydrated=FULLY_HYDRATED
Simulacricoccus ruber	Simulacricoccus	Myxococcaceae	Simulacricoccus	Myxococcaceae	validly published under the ICNP	MCy10636	DSM 106554T, NCCB 100651	New genome from this study	-	-
Stigmatella ashevillensis	Stigmatella	Archangiaceae	Stigmatella	Myxococcaceae	not validly published	NCWAL01	ATCC TSD-329, NCCB 100923	NCBI Genome	GCF_028368975.1	https://api.ncbi.nlm.nih.gov/datasets/v2/genome/accession/GCF_028368975.1/download?include_annotation_type=GENOME_FASTA&include_annotation_type=GENOME_GFF&include_annotation_type=RNA_FASTA&include_annotation_type=CDS_FASTA&include_annotation_type=PROT_FASTA&include_annotation_type=SEQUENCE_REPORT&hydrated=FULLY_HYDRATED
Stigmatella aurantiaca	Stigmatella	Archangiaceae	Stigmatella	Myxococcaceae	validly published under the ICNP	DSM 17044T	M 15, ATCC 25190	NCBI Genome	GCF_900109545.1	https://api.ncbi.nlm.nih.gov/datasets/v2/genome/accession/GCF_900109545.1/download?include_annotation_type=GENOME_FASTA&include_annotation_type=GENOME_GFF&include_annotation_type=RNA_FASTA&include_annotation_type=CDS_FASTA&include_annotation_type=PROT_FASTA&include_annotation_type=SEQUENCE_REPORT&hydrated=FULLY_HYDRATED
Stigmatella erecta	Stigmatella	Archangiaceae	Stigmatella	Myxococcaceae	validly published under the ICNP	DSM 16858T	M26, ATCC 25191	NCBI Genome	GCF_900111745.1	https://api.ncbi.nlm.nih.gov/datasets/v2/genome/accession/GCF_900111745.1/download?include_annotation_type=GENOME_FASTA&include_annotation_type=GENOME_GFF&include_annotation_type=RNA_FASTA&include_annotation_type=CDS_FASTA&include_annotation_type=PROT_FASTA&include_annotation_type=SEQUENCE_REPORT&hydrated=FULLY_HYDRATED
Stigmatella hybrida	Stigmatella	Archangiaceae	Stigmatella	Myxococcaceae	validly published under the ICNP	Sg h20	DSM 14722T, CIP 109130, JCM 12640	NCBI Genome	GCF_020103775.1	https://api.ncbi.nlm.nih.gov/datasets/v2/genome/accession/GCF_020103775.1/download?include_annotation_type=GENOME_FASTA&include_annotation_type=GENOME_GFF&include_annotation_type=RNA_FASTA&include_annotation_type=CDS_FASTA&include_annotation_type=PROT_FASTA&include_annotation_type=SEQUENCE_REPORT&hydrated=FULLY_HYDRATED
Archangium lipolyticum	Archangium	Archangiaceae	Vitiosangium	Myxococcaceae	not validly published	CY-1	GDMCC 1.3728	NCBI Genome	GCF_024623785.1	https://api.ncbi.nlm.nih.gov/datasets/v2/genome/accession/GCF_024623785.1/download?include_annotation_type=GENOME_FASTA&include_annotation_type=GENOME_GFF&include_annotation_type=RNA_FASTA&include_annotation_type=CDS_FASTA&include_annotation_type=PROT_FASTA&include_annotation_type=SEQUENCE_REPORT&hydrated=FULLY_HYDRATED
Archangium minus	Archangium	Archangiaceae	Vitiosangium	Myxococcaceae	validly published under the ICNP	DSM 14751NT	Cb m2, JCM 12627	New genome from this study	-	-
Archangium violaceum	Archangium	Archangiaceae	Vitiosangium	Myxococcaceae	validly published under the ICNP	DSM 14727T	Cb vi61, CIP 109131, JCM 12629	New genome from this study	-	-
Vitiosangium cumulatum	Vitiosangium	Archangiaceae	Vitiosangium	Myxococcaceae	validly published under the ICNP	MCy10943	DSM 102952T, NCCB 100600	New genome from this study	-	-
Nannocystis konarekensis	Nannocystis	Nannocystaceae	Nannocystaceae, New Genus 1	Nannocystaceae	validly published under the ICNP	MNa11734	DSM 104509T, NCCB 100618	New genome from this study	-	-
Nannocystis bainbridgea	Nannocystis	Nannocystaceae	Nannocystis	Nannocystaceae	not validly published	BB15-2	NCCB 100934	NCBI Genome	GCF_028368995.1	https://api.ncbi.nlm.nih.gov/datasets/v2/genome/accession/GCF_028368995.1/download?include_annotation_type=GENOME_FASTA&include_annotation_type=GENOME_GFF&include_annotation_type=RNA_FASTA&include_annotation_type=CDS_FASTA&include_annotation_type=PROT_FASTA&include_annotation_type=SEQUENCE_REPORT&hydrated=FULLY_HYDRATED
Nannocystis exedens	Nannocystis	Nannocystaceae	Nannocystis	Nannocystaceae	validly published under the ICNP	DSM 71T	Na e1, ATCC 25963, NBRC 100083	NCBI Genome	GCF_002343915.1	https://api.ncbi.nlm.nih.gov/datasets/v2/genome/accession/GCF_002343915.1/download?include_annotation_type=GENOME_FASTA&include_annotation_type=GENOME_GFF&include_annotation_type=RNA_FASTA&include_annotation_type=CDS_FASTA&include_annotation_type=PROT_FASTA&include_annotation_type=SEQUENCE_REPORT&hydrated=FULLY_HYDRATED
Nannocystis punicea	Nannocystis	Nannocystaceae	Nannocystis	Nannocystaceae	validly published under the ICNP	FL3	ATCC TSD-332, NCCB 100918	NCBI Genome	GCF_026965555.1	https://api.ncbi.nlm.nih.gov/datasets/v2/genome/accession/GCF_026965555.1/download?include_annotation_type=GENOME_FASTA&include_annotation_type=GENOME_GFF&include_annotation_type=RNA_FASTA&include_annotation_type=CDS_FASTA&include_annotation_type=PROT_FASTA&include_annotation_type=SEQUENCE_REPORT&hydrated=FULLY_HYDRATED
Nannocystis pusilla	Nannocystis	Nannocystaceae	Nannocystis	Nannocystaceae	validly published under the ICNP	Na p29	DSM 14622T, CIP 109121, JCM 12635	NCBI Genome	GCF_026626665.1	https://api.ncbi.nlm.nih.gov/datasets/v2/genome/accession/GCF_026626665.1/download?include_annotation_type=GENOME_FASTA&include_annotation_type=GENOME_GFF&include_annotation_type=RNA_FASTA&include_annotation_type=CDS_FASTA&include_annotation_type=PROT_FASTA&include_annotation_type=SEQUENCE_REPORT&hydrated=FULLY_HYDRATED
Nannocystis radixulma	Nannocystis	Nannocystaceae	Nannocystis	Nannocystaceae	not validly published	NCELM	NCCB 100919	NCBI Genome	GCF_028369095.1	https://api.ncbi.nlm.nih.gov/datasets/v2/genome/accession/GCF_028369095.1/download?include_annotation_type=GENOME_FASTA&include_annotation_type=GENOME_GFF&include_annotation_type=RNA_FASTA&include_annotation_type=CDS_FASTA&include_annotation_type=PROT_FASTA&include_annotation_type=SEQUENCE_REPORT&hydrated=FULLY_HYDRATED
Enhygromyxa salina	Enhygromyxa	Nannocystaceae	Enhygromyxa	New_Family_08	validly published under the ICNP	DSM 15217T	SHK-1, JCM 11769	New genome from this study	-	-
Plesiocystis pacifica	Plesiocystis	Nannocystaceae	Plesiocystis	New_Family_08	validly published under the ICNP	DSM 14875T	Sir-1	New genome from this study	-	-
Pseudenhygromyxa salsuginis	Pseudenhygromyxa	Nannocystaceae	Pseudenhygromyxa	New_Family_08	validly published under the ICNP	DSM 21377T	SYR-2	New genome from this study	-	-
Pendulispora albinea	Pendulispora	Pendulisporaceae	Pendulispora	Pendulisporaceae	not yet included LPSN	MSr11954		NCBI Genome	GCF_037157815.1	https://api.ncbi.nlm.nih.gov/datasets/v2/genome/accession/GCF_037157815.1/download?include_annotation_type=GENOME_FASTA&include_annotation_type=GENOME_GFF&include_annotation_type=RNA_FASTA&include_annotation_type=CDS_FASTA&include_annotation_type=PROT_FASTA&include_annotation_type=SEQUENCE_REPORT&hydrated=FULLY_HYDRATED
Pendulispora brunnea	Pendulispora	Pendulisporaceae	Pendulisporaceae, New Genus 1	Pendulisporaceae	not yet included LPSN	MSr12523		NCBI Genome	GCF_037157775.1	https://api.ncbi.nlm.nih.gov/datasets/v2/genome/accession/GCF_037157775.1/download?include_annotation_type=GENOME_FASTA&include_annotation_type=GENOME_GFF&include_annotation_type=RNA_FASTA&include_annotation_type=CDS_FASTA&include_annotation_type=PROT_FASTA&include_annotation_type=SEQUENCE_REPORT&hydrated=FULLY_HYDRATED
Pendulispora rubella	Pendulispora	Pendulisporaceae	Pendulisporaceae, New Genus 1	Pendulisporaceae	not yet included LPSN	MSr11367		NCBI Genome	GCF_037157805.1	https://api.ncbi.nlm.nih.gov/datasets/v2/genome/accession/GCF_037157805.1/download?include_annotation_type=GENOME_FASTA&include_annotation_type=GENOME_GFF&include_annotation_type=RNA_FASTA&include_annotation_type=CDS_FASTA&include_annotation_type=PROT_FASTA&include_annotation_type=SEQUENCE_REPORT&hydrated=FULLY_HYDRATED
Aetherobacter fasciculatus	Aetherobacter	Polyangiaceae	Aetherobacter	Phaselicystidaceae	validly published under the ICNP	SBSr002	DSM 24601T, NCCB 100377	New genome from this study	-	-
Aetherobacter rufus	Aetherobacter	Polyangiaceae	Aetherobacter	Phaselicystidaceae	validly published under the ICNP	MSr9331	DSM 24628T, SBSr003	New genome from this study	-	-
Minicystis rosea	Minicystis	Polyangiaceae	Minicystis	Phaselicystidaceae	validly published under the ICNP	SBNa008	DSM 24000T, NCCB 100349	New genome from this study	-	-
Phaselicystis flava	Phaselicystis	Phaselicystidaceae	Phaselicystis	Phaselicystidaceae	validly published under the ICNP	SBKo001	DSM 21295T, NCCB 100230	New genome from this study	-	-
Byssovorax cruenta	Byssovorax	Polyangiaceae	Byssovorax	Polyangiaceae	validly published under the ICNP	By c2	DSM 14553T, JCM 12614	New genome from this study	-	-
Chondromyces crocatus	Chondromyces	Polyangiaceae	Chondromyces	Polyangiaceae	validly published under the ICNP	Cm c5	DSM 14714T, JCM 12616	NCBI Genome	GCF_001189295.1	https://api.ncbi.nlm.nih.gov/datasets/v2/genome/accession/GCF_001189295.1/download?include_annotation_type=GENOME_FASTA&include_annotation_type=GENOME_GFF&include_annotation_type=RNA_FASTA&include_annotation_type=CDS_FASTA&include_annotation_type=PROT_FASTA&include_annotation_type=SEQUENCE_REPORT&hydrated=FULLY_HYDRATED
Chondromyces lanuginosus	Chondromyces	Polyangiaceae	Chondromyces	Polyangiaceae	validly published under the ICNP	Sy t2	SBCm019, DSM 14631T, JCM 12617	New genome from this study	-	-
Chondromyces pediculatus	Chondromyces	Polyangiaceae	Chondromyces	Polyangiaceae	validly published under the ICNP	Cm p51	SBCm020, DSM 14607T, JCM 12618	New genome from this study	-	-
Chondromyces robustus	Chondromyces	Polyangiaceae	Chondromyces	Polyangiaceae	validly published under the ICNP	Cm a13	SBCm018, DSM 14608T, CIP 109124, JCM 12619	New genome from this study	-	-
Jahnella thaxteri	Jahnella	Polyangiaceae	Jahnella	Polyangiaceae	validly published under the ICNP	Pl t4	DSM 14626T, CIP 109123, JCM 12631	New genome from this study	-	-
Polyangium aurulentum	Polyangium	Polyangiaceae	Polyangiaceae, New Genus 3	Polyangiaceae	validly published under the ICNP	SDU3-1	KCTC 72136, CGMCC 1.16875	NCBI Genome	GCF_005144635.2	https://api.ncbi.nlm.nih.gov/datasets/v2/genome/accession/GCF_005144635.2/download?include_annotation_type=GENOME_FASTA&include_annotation_type=GENOME_GFF&include_annotation_type=RNA_FASTA&include_annotation_type=CDS_FASTA&include_annotation_type=PROT_FASTA&include_annotation_type=SEQUENCE_REPORT&hydrated=FULLY_HYDRATED
Sorangium atrum	Sorangium	Polyangiaceae	Polyangiaceae, New Genus 4	Polyangiaceae	not validly published	WIWO2	NCCB 100922, NRRL B-65671	NCBI Genome	GCF_028368935.1	https://api.ncbi.nlm.nih.gov/datasets/v2/genome/accession/GCF_028368935.1/download?include_annotation_type=GENOME_FASTA&include_annotation_type=GENOME_GFF&include_annotation_type=RNA_FASTA&include_annotation_type=CDS_FASTA&include_annotation_type=PROT_FASTA&include_annotation_type=SEQUENCE_REPORT&hydrated=FULLY_HYDRATED
Sorangium kenyense	Sorangium	Polyangiaceae	Polyangiaceae, New Genus 4	Polyangiaceae	validly published under the ICNP	DSM 105741T	So ce375	New genome from this study	-	-
Sorangium ambruticinum	Sorangium	Polyangiaceae	Polyangiaceae, New Genus 5	Polyangiaceae	validly published under the ICNP	DSM 53252T	So ce176	New genome from this study	-	-
Sorangium dawidii	Sorangium	Polyangiaceae	Polyangiaceae, New Genus 5	Polyangiaceae	validly published under the ICNP	DSM 105767T	So ce362, NCCB 100641	New genome from this study	-	-
Sorangium reichenbachii	Sorangium	Polyangiaceae	Polyangiaceae, New Genus 5	Polyangiaceae	validly published under the ICNP	DSM 105769T	So ce1828, NCCB 100644	New genome from this study	-	-
Sorangium orientale	Sorangium	Polyangiaceae	Polyangiaceae, New Genus 6	Polyangiaceae	validly published under the ICNP	Soce GT47	DSM 105742, NCCB 100638	NCBI Genome	GCF_004135735.1	https://api.ncbi.nlm.nih.gov/datasets/v2/genome/accession/GCF_004135735.1/download?include_annotation_type=GENOME_FASTA&include_annotation_type=GENOME_GFF&include_annotation_type=RNA_FASTA&include_annotation_type=CDS_FASTA&include_annotation_type=PROT_FASTA&include_annotation_type=SEQUENCE_REPORT&hydrated=FULLY_HYDRATED
Polyangium fumosum	Polyangium	Polyangiaceae	Polyangium	Polyangiaceae	validly published under the ICNP	Pl fu5	DSM 14668T, JCM 12636	NCBI Genome	GCF_005144585.1	https://api.ncbi.nlm.nih.gov/datasets/v2/genome/accession/GCF_005144585.1/download?include_annotation_type=GENOME_FASTA&include_annotation_type=GENOME_GFF&include_annotation_type=RNA_FASTA&include_annotation_type=CDS_FASTA&include_annotation_type=PROT_FASTA&include_annotation_type=SEQUENCE_REPORT&hydrated=FULLY_HYDRATED
Polyangium jinanense	Polyangium	Polyangiaceae	Polyangium	Polyangiaceae	validly published under the ICNP	SDU14	KCTC 82625, CCTCC AB 2021123	NCBI Genome	GCF_028435365.1	https://api.ncbi.nlm.nih.gov/datasets/v2/genome/accession/GCF_028435365.1/download?include_annotation_type=GENOME_FASTA&include_annotation_type=GENOME_GFF&include_annotation_type=RNA_FASTA&include_annotation_type=CDS_FASTA&include_annotation_type=PROT_FASTA&include_annotation_type=SEQUENCE_REPORT&hydrated=FULLY_HYDRATED
Polyangium mundeleinium	Polyangium	Polyangiaceae	Polyangium	Polyangiaceae	not validly published	RJM3	NCCB 100920	NCBI Genome	GCF_028369105.1	https://api.ncbi.nlm.nih.gov/datasets/v2/genome/accession/GCF_028369105.1/download?include_annotation_type=GENOME_FASTA&include_annotation_type=GENOME_GFF&include_annotation_type=RNA_FASTA&include_annotation_type=CDS_FASTA&include_annotation_type=PROT_FASTA&include_annotation_type=SEQUENCE_REPORT&hydrated=FULLY_HYDRATED
Polyangium sorediatum	Polyangium	Polyangiaceae	Polyangium	Polyangiaceae	validly published under the ICNP	Pl s12	DSM 14670T, JCM 12637	NCBI Genome	GCF_029946465.1	https://api.ncbi.nlm.nih.gov/datasets/v2/genome/accession/GCF_029946465.1/download?include_annotation_type=GENOME_FASTA&include_annotation_type=GENOME_GFF&include_annotation_type=RNA_FASTA&include_annotation_type=CDS_FASTA&include_annotation_type=PROT_FASTA&include_annotation_type=SEQUENCE_REPORT&hydrated=FULLY_HYDRATED
Polyangium spumosum	Polyangium	Polyangiaceae	Polyangium	Polyangiaceae	validly published under the ICNP	Pl sm5	DSM 14734T, JCM 12638	NCBI Genome	GCF_009649845.1	https://api.ncbi.nlm.nih.gov/datasets/v2/genome/accession/GCF_009649845.1/download?include_annotation_type=GENOME_FASTA&include_annotation_type=GENOME_GFF&include_annotation_type=RNA_FASTA&include_annotation_type=CDS_FASTA&include_annotation_type=PROT_FASTA&include_annotation_type=SEQUENCE_REPORT&hydrated=FULLY_HYDRATED
Racemicystis crocea	Racemicystis	Polyangiaceae	Racemicystis	Polyangiaceae	validly published under the ICNP	MSr9521	DSM 100773T, NCCB 100574	New genome from this study	-	-
Racemicystis persica	Racemicystis	Polyangiaceae	Racemicystis	Polyangiaceae	validly published under the ICNP	MSr11462	DSM 103165, NCCB 100606	New genome from this study	-	-
Sorangium arenae	Sorangium	Polyangiaceae	Sorangium	Polyangiaceae	validly published under the ICNP	So ce1078	DSM 105768T, NCCB 100643	New genome from this study	-	-
Sorangium bulgaricum	Sorangium	Polyangiaceae	Sorangium	Polyangiaceae	validly published under the ICNP	So ce321	DSM 53339T, NCCB 100640	New genome from this study	-	-
Sorangium cellulosum	Sorangium	Polyangiaceae	Sorangium	Polyangiaceae	validly published under the ICNP	DSM 14627T	So ce1871, CIP 109122, JCM 12707	New genome from this study	-	-
Sandaracinus amylolyticus	Sandaracinus	Sandaracinaceae	Sandaracinus	Sandaracinaceae	validly published under the ICNP	NOSO-4	DSM 53668T, NCCB 100362	NCBI Genome	GCF_000737325.1	https://api.ncbi.nlm.nih.gov/datasets/v2/genome/accession/GCF_000737325.1/download?include_annotation_type=GENOME_FASTA&include_annotation_type=GENOME_GFF&include_annotation_type=RNA_FASTA&include_annotation_type=CDS_FASTA&include_annotation_type=PROT_FASTA&include_annotation_type=SEQUENCE_REPORT&hydrated=FULLY_HYDRATED
Vulgatibacter incomptus	Vulgatibacter	Vulgatibacteraceae	Vulgatibacter	Vulgatibacteraceae	validly published under the ICNP	DSM 27710T	MCy11508, B00001, NBRC 109945	NCBI Genome	GCF_001263175.1	https://api.ncbi.nlm.nih.gov/datasets/v2/genome/accession/GCF_001263175.1/download?include_annotation_type=GENOME_FASTA&include_annotation_type=GENOME_GFF&include_annotation_type=RNA_FASTA&include_annotation_type=CDS_FASTA&include_annotation_type=PROT_FASTA&include_annotation_type=SEQUENCE_REPORT&hydrated=FULLY_HYDRATED-
