## Supplementary Table 1 for "Unveiling the taxonomic diversity and unprecedented biosynthetic treasure of the phylum *Myxococcota*"

### Sheet: Sheet1
Strain	Aliases	No of contigs	N50	largest contig	total length	largest contig / total length	Completness	Contamination
Byc1	Byc1	1	11454564	11454564	11454564	1	98.08	0.8
Cbfe18	Cb029	1	11642374	11642374	11642374	1	99.99	2.03
Cbm10	Cbm10	3	10556021	10556021	10603655	0.995508	100	4.1
DSM14718	Cbv34	3	12160469	12160469	12383610	0.981981	100	3.84
Ccc1071	Ccc1071	1	13193010	13193010	13193010	1	100	2.07
Cma13	Cma13	1	12630305	12630305	12630305	1	95.37	3.28
DSM15217	DSM15217	1	10537418	10537418	10537418	1	92.32	5.08
DSM21377	DSM21377	1	10203606	10203606	10203606	1	94.17	0.21
Hym3	Hym3	1	11009003	11009003	11009003	1	100	0.86
MCy1366	MCy1366	1	9647254	9647254	9647254	1	100	2.24
MNa10913	MNa10913	1	12164269	12164269	12164269	1	90.2	3.09
MNa11734	MNa11734	1	10990179	10990179	10990179	1	90.44	2.55
MSr11462	MSr11462	1	11206434	11206434	11206434	1	99.27	5.24
Mxf50	Mxf50	1	11523956	11523956	11523956	1	100	2.16
Nae487	Nae487	1	12263067	12263067	12263067	1	90.64	2.57
DSM14724	NOCB2	1	11042461	11042461	11042461	1	100	3.31
NOSO3	NOSO-3	1	11471909	11471909	11471909	1	91.07	3.36
NOSO6	NOSO-6	1	12434934	12434934	12434934	1	92.18	4.46
NOSO5	NOSO5	2	12335106	12335106	12341527	0.99948	92.03	4.5
Pde77	Pde77	1	9675945	9675945	9675945	1	100	0.57
Plvt3	Pl_vt3	1	10758932	10758932	10758932	1	96.5	1.33
Plvt1	Plvt1	1	12559459	12559459	12559459	1	99.99	5.43
MSr10579	SBAe005	1	12715127	12715127	12715127	1	97.47	6.23
MSr14237	SBAe005or	8	10830803	10830803	14242112	0.760477	97.59	4.48
MCy11668	SBAg003	1	9728915	9728915	9728915	1	100	1.53
MCy12497	SBAg021	1	8397602	8397602	8397602	1	100	1.09
MCy12575	SBAg023	1	8715184	8715184	8715184	1	99.9	0.02
MCy9000	SBAn001	2	9806909	9806909	9848280	0.995799	100	4.08
MCy12023	SBAn005	2	10313072	10313072	10428398	0.988941	100	3.44
MCy9003	SBAr001	1	11262112	11262112	11262112	1	100	2.57
MCy12684	SBAr054	3	12295387	12295387	12344086	0.996055	100	4.29
MCy12689	SBAr059	1	13140565	13140565	13140565	1	100	7.94
MCy13113	SBAr066	5	10354028	10354028	13116012	0.789419	100	4.26
Byc2	SBBy001	1	11490794	11490794	11490794	1	99.43	1.93
MCy9104	Sbcb007	1	11993809	11993809	11993809	1	100	3.55
MCy9111	Sbcb014	3	12284494	12284494	12315557	0.997478	100	3.17
MCy9112	Sbcb015	4	13611246	13611246	13648544	0.997267	100	5.09
DSM14710	SBCb025	2	9470076	9470076	9478266	0.999136	99.96	0.48
DSM14727	SBCb026	2	12782771	12782771	12843502	0.995271	100	4.05
DSM14751	SBCb027	1	13552142	13552142	13552142	1	100	5.2
DSM14712	Sbcb031	1	10018710	10018710	10018710	1	99.93	1.71
Cbb2	SBCb32	2	11397385	11397385	11509711	0.990241	99.98	3.14
MCy12611	SBCc345	1	10272593	10272593	10272593	1	100	0.57
MCy13314	Sbcc431	1	9300286	9300286	9300286	1	100	0.36
MSr9030	SBCm007	1	11167869	11167869	11167869	1	99.64	0.69
MSr9032	SBCm009	1	12575844	12575844	12575844	1	95.2	3
Syt2	SBCm019	1	11726860	11726860	11726860	1	96.61	2.84
Cmp51	SBCm020	2	12322836	12322836	12472749	0.987981	95.49	2.97
MSr11498	SBCm030	1	11616782	11616782	11616782	1	95.55	2.33
MCy10583	SBCy006	1	12855816	12855816	12855816	1	100	4.17
MCy10595	Sbcy010	1	12289806	12289806	12289806	1	100	3.44
MCy10622	SBCy015	1	10460488	10460488	10460488	1	100	2.52
MCy10635	SBCy017	1	8878008	8878008	8878008	1	99.98	2.3
MCy10636	SBCy018	1	7297300	7297300	7297300	1	99.96	1.93
MCy10644	Sbcy024	1	11201729	11201729	11201729	1	100	3.58
MCy10650	Sbcy028	1	11950766	11950766	11950766	1	100	2.33
MCy10943	SBCy046	1	14132767	14132767	14132767	1	98.92	6.5
MCy10944	SBCy047	1	11974785	11974785	11974785	1	100	6.8
MCy11274	SBCy050	1	5516305	5516305	5516305	1	100	0.27
MCy12024	Sbcy101	1	5635726	5635726	5635726	1	100	0.2
MCy12025	Sbcy131	1	5145966	5145966	5145966	1	99.98	0.55
MCy11987	SBCy132	2	9630131	9630131	9735624	0.989164	99.92	3.74
MCy12037	Sbcy157	3	14286838	14286838	14552670	0.981733	100	2.57
MCy12117	Sbcy167	1	8497339	8497339	8497339	1	99.79	3.24
MCy13299	SBCy255	1	7740196	7740196	7740196	1	98.38	1.5
MCy13300	Sbcy256	2	7130559	7130559	7135341	0.99933	99.33	0.7
MCy12312	SBCy272	1	11113983	11113983	11113983	1	100	2.7
MCy12336	SBCy276	1	12522714	12522714	12522714	1	100	5.52
MCy12490	SBCy326	2	12304533	12304533	12313784	0.999249	100	2.87
MCy12563	Sbcy335	1	13561895	13561895	13561895	1	100	3.87
MCy12715	Sbcy387	3	13898206	13898206	13988800	0.993524	100	3.16
MCy12793	SBCy461	1	13235143	13235143	13235143	1	100	2.1
MCy12744	SBCy471	2	11375073	11375073	11382917	0.999311	100	2.52
MCy12919	Sbcy509	7	14505898	14505898	14766885	0.982326	100	6.33
MCy12977	SBCy513	1	12375340	12375340	12375340	1	100	4.72
MCy13058	SBCy547	1	7351162	7351162	7351162	1	100	1.17
MCy13239	SBCy574	1	6182112	6182112	6182112	1	99.67	1.24
MCy13173	SBCy606	1	10695626	10695626	10695626	1	100	1.08
MCy13275	Sbcy693	1	7040355	7040355	7040355	1	98.41	4.62
MCy14112	SBCy730	1	12657098	12657098	12657098	1	100	2.51
MCy14232	Sbcy750	2	10694448	10694448	10820647	0.988337	99.99	1.62
MCy14233	Sbcy751	1	13060036	13060036	13060036	1	100	4.04
Plt4	SBJa001	1	13773628	13773628	13773628	1	96.95	3.69
SBKo001	SBKo001T	1	14227512	14227512	14227512	1	91.03	11.36
MCy9143	SBMe001	2	10697564	10697564	10866263	0.984475	99.98	2.79
MCy9144	SBMe002	2	9922221	9922221	10080856	0.984264	100	0.92
DSM14877	SBMe006	2	9795634	9795634	9913589	0.988102	95.87	1.09
MSr9556	SBMi003	1	14862176	14862176	14862176	1	99.46	6.96
MSr12620	SBMi007	1	15470782	15470782	15470782	1	99.51	9.41
MCy13507	SBMx457	6	6052064	6052064	10518239	0.575388	100	1.51
MNa9300	SBNa001	5	8487269	8487269	12160935	0.697913	89.87	2.44
SBNa008	SBNa008	1	16041322	16041322	16041322	1	100	9.29
MNa12152	SBNa048	2	13069076	13069076	13078760	0.99926	91.51	3.36
MNa13422	SBNa055	1	13402339	13402339	13402339	1	90.62	3.7
MNa10564	SBNc005	1	11149212	11149212	11149212	1	95.71	2.5
MNa10565	SBNc006	1	12201050	12201050	12201050	1	94.57	2.17
MNa10566	SBNc007	1	12166982	12166982	12166982	1	93.78	3
MNa10571	SBNc012	1	9874976	9874976	9874976	1	96.21	1.33
MNa10572	SBNc013	1	10513058	10513058	10513058	1	96.04	3.82
MNa10576	SBNc016	1	10311947	10311947	10311947	1	97.25	5.55
MNa11354	SBNc018	1	9604106	9604106	9604106	1	98.1	2.47
MNa11579	SBNc019	1	9791294	9791294	9791294	1	93.36	1.12
MNa12472	SBNc020	2	8884782	8884782	9071587	0.979408	96.05	0.72
MNa13079	SBNc031	1	10618321	10618321	10618321	1	94.97	4.24
DSM14875	SBPl001	1	10417093	10417093	10417093	1	93.03	0.34
MSr11763	SBSa002	1	10687190	10687190	10687190	1	100	2.8
MSr12968	SBSa005	1	9509358	9509358	9509358	1	100	1
MSr12969	SBSa006	1	10351502	10351502	10351502	1	99.89	4.08
SBSr002	SBSr002	1	13463229	13463229	13463229	1	97.54	4.34
MSr9331	SBSr003	1	11475585	11475585	11475585	1	97.45	2.03
MSr9332	SBSr004	7	2272995	5562052	12397250	0.448652	99.55	0.94
MSr9139	SBSr007	1	13511760	13511760	13511760	1	96.93	2.99
MSr9506	SBSr017	1	9132011	9132011	9132011	1	99.95	3.27
MSr9521	SBSr021	1	10867340	10867340	10867340	1	99.76	3.79
MSr9528	SBSr022	1	13458507	13458507	13458507	1	97.71	9.49
MNa10588	SBSr024	1	13847951	13847951	13847951	1	92.61	2.55
MSr10681	SBSr030	1	10682400	10682400	10682400	1	100	1.6
MSr11506	SBSr060	1	8355513	8355513	8355513	1	98.3	3.04
MSr11624	SBSr073	3	7876209	7876209	8017666	0.982357	98.73	3.77
MCy14154	SBSr100	2	7950683	7950683	7963320	0.998413	98.86	1.77
MSr14235	SBSr103	2	14062803	14062803	14074936	0.999138	96.09	1.26
MSr14236	SBSr113	1	10428858	10428858	10428858	1	97.77	4.14
MSr12020	SBSr124	2	12091156	12091156	12118070	0.997779	100	1.28
MSr13296	SBSr140	1	10580670	10580670	10580670	1	99.99	3.11
MSr13304	SBSr221	1	8189523	8189523	8189523	1	98.29	0.46
MSr13305	SBSr222	1	11030815	11030815	11030815	1	98.92	1.76
MSr12847	SBSr235	1	8033819	8033819	8033819	1	99.85	1.19
MSr13017	SBSr261	1	11613400	11613400	11613400	1	96.2	2.41
MSr13228	SBSr262	1	13274416	13274416	13274416	1	99.06	7.24
MSr13276	SBSr267	1	10608617	10608617	10608617	1	96.72	3.67
MSr13327	SBSr277	5	5535380	5535380	10790916	0.512967	99.99	2.6
MSr13329	SBSr279	1	13358126	13358126	13358126	1	97.73	5.07
MSr13331	SBSr281	1	13358164	13358164	13358164	1	97.73	5.07
MSr13458	SBSr283	1	9105603	9105603	9105603	1	98.39	1.99
MSr13459	SBSr284	3	11138313	11138313	11389584	0.977939	98.55	6.07
MSr13460	SBSr285	8	6675544	6675544	10652798	0.626647	98.24	5.05
Sga15	Sga15	1	10577508	10577508	10577508	1	100	1.47
Sga32	Sga32	2	10956162	10956162	10990871	0.996842	100	0.55
Soce1000	Soce1000	1	13357221	13357221	13357221	1	99.78	4.47
Soce1078	Soce1078	1	14030135	14030135	14030135	1	99.46	5.92
Soce1525	Soce1525	1	15117565	15117565	15117565	1	99.49	4.94
DSM53252	Soce176	1	12061197	12061197	12061197	1	99.34	3.81
DSM105769	Soce1828	25	865094	2281393	12711730	0.179471	99.21	3.22
DSM14627	Soce1871	151	148099	450825	14426733	0.0312493	93.79	7.06
Soce269	Soce269	1	15427076	15427076	15427076	1	98.26	7.46
Soce321	Soce321	1	14477107	14477107	14477107	1	98.67	7.21
Soce341	Soce341	1	14346760	14346760	14346760	1	98.97	6.67
DSM105767	Soce362	1	11998645	11998645	11998645	1	99.62	6.09
DSM105741	Soce375	2	13094004	13094004	13142709	0.996294	99.38	6.78
Soce426	Soce426	1	13209435	13209435	13209435	1	98.93	4.13
Soce429	Soce429	2	16046360	16046360	16088029	0.99741	98.66	6.64
Soce448	Soce448	1	13696185	13696185	13696185	1	99.17	6.45
Soce62	Soce62	1	13095219	13095219	13095219	1	98.52	6.82
Soce887	Soce887	1	12677065	12677065	12677065	1	98.96	5.13
