## Supplementary Table 3 for "Unveiling the taxonomic diversity and unprecedented biosynthetic treasure of the phylum *Myxococcota*"

### Sheet: Sheet1
Strain name	Name for publication	Name for analysis	Taxonomy suborder	Taxonomy Family	Taxonomy Genus	Notes
SBCb32	Cb b2T	Cbb2	Cystobacterineae	Myxococcaceae	Cystobacter
Cb029	Cb fe18T	Cbfe18	Cystobacterineae	Myxococcaceae	Cystobacter
Cbm10	Cb m10T	Cbm10	Cystobacterineae	Myxococcaceae	Angiococcus
Ccc1071	Cc c1071	Ccc1071	Cystobacterineae	Myxococcaceae	Pyxidicoccus
SBCb025	DSM 14710T	DSM14710	Cystobacterineae	Myxococcaceae	Melittangium
Sbcb031	DSM 14712T	DSM14712	Cystobacterineae	Myxococcaceae	Melittangium
Cbv34	DSM 14718T	DSM14718	Cystobacterineae	Myxococcaceae	Cystobacter
NOCB2	DSM 14724T	DSM14724	Cystobacterineae	Myxococcaceae	Hyalangium
SBCb026	DSM 14727T	DSM14727	Cystobacterineae	Myxococcaceae	Vitiosangium
SBCb027	DSM 14751NT	DSM14751	Cystobacterineae	Myxococcaceae	Vitiosangium
SBMe006	DSM 14877NT	DSM14877	Cystobacterineae	Myxococcaceae	Melittangium
Hym3	Hy m3	Hym3	Cystobacterineae	Myxococcaceae	Hyalangium
SBCy006	MCy10583	MCy10583	Cystobacterineae	Myxococcaceae	Hyalangium
Sbcy010	MCy10595	MCy10595	Cystobacterineae	Myxococcaceae	Vitiosangium
SBCy015	MCy10622	MCy10622	Cystobacterineae	Myxococcaceae	Aggregicoccus
SBCy018	MCy10636T	MCy10636	Cystobacterineae	Myxococcaceae	Simulacricoccus
Sbcy024	MCy10644	MCy10644	Cystobacterineae	Myxococcaceae	Myxococcaceae, New Genus 2
Sbcy028	MCy10650	MCy10650	Cystobacterineae	Myxococcaceae	Hyalangium
SBCy046	MCy10943T	MCy10943	Cystobacterineae	Myxococcaceae	Vitiosangium
SBCy047	MCy10944T	MCy10944	Cystobacterineae	Myxococcaceae	Archangium
SBAg003	MCy11668	MCy11668	Cystobacterineae	Myxococcaceae	Aggregicoccus
SBAn005	MCy12023	MCy12023	Cystobacterineae	Myxococcaceae	Angiococcus
Sbcy157	MCy12037	MCy12037	Cystobacterineae	Myxococcaceae	Pyxidicoccus
SBCy276	MCy12336	MCy12336	Cystobacterineae	Myxococcaceae	Archangium
SBCy325	MCy12490	MCy12490	Cystobacterineae	Myxococcaceae	Myxococcaceae, New Genus 4
SBAg021	MCy12497	MCy12497	Cystobacterineae	Myxococcaceae	Aggregicoccus
Sbcy335	MCy12563	MCy12563	Cystobacterineae	Myxococcaceae	Hyalangium
SBAg023	MCy12575	MCy12575	Cystobacterineae	Myxococcaceae	Myxococcaceae, New Genus 3
SBCc345	MCy12611	MCy12611	Cystobacterineae	Myxococcaceae	Corallococcus
SBAr054	MCy12684	MCy12684	Cystobacterineae	Myxococcaceae	Archangium
SBAr059	MCy12689	MCy12689	Cystobacterineae	Myxococcaceae	Archangium
Sbcy387	MCy12715	MCy12715	Cystobacterineae	Myxococcaceae	Pyxidicoccus
SBCy471	MCy12744	MCy12744	Cystobacterineae	Myxococcaceae	Myxococcus
SBCy461	MCy12793	MCy12793	Cystobacterineae	Myxococcaceae	Pyxidicoccus
Sbcy509	MCy12919	MCy12919	Cystobacterineae	Myxococcaceae	Vitiosangium
SBCy513	MCy12977	MCy12977	Cystobacterineae	Myxococcaceae	Myxococcaceae, New Genus 2
SBAr066	MCy13113	MCy13113	Cystobacterineae	Myxococcaceae	Archangium
SBCy606	MCy13173	MCy13173	Cystobacterineae	Myxococcaceae	Corallococcus
Sbcc431	MCy13314	MCy13314	Cystobacterineae	Myxococcaceae	Citreicoccus
SBMx457	MCy13507	MCy13507	Cystobacterineae	Myxococcaceae	Myxococcus
MCy1366	MCy1366T	MCy1366	Cystobacterineae	Myxococcaceae	Aggregicoccus
SBCy730	MCy14112	MCy14112	Cystobacterineae	Myxococcaceae	Pyxidicoccus
Sbcy750	MCy14232	MCy14232	Cystobacterineae	Myxococcaceae	Myxococcaceae, New Genus 1
Sbcy751	MCy14233	MCy14233	Cystobacterineae	Myxococcaceae	Hyalangium
SBAn001	MCy9000	MCy9000	Cystobacterineae	Myxococcaceae	Angiococcus
SBAr001	MCy9003	MCy9003	Cystobacterineae	Myxococcaceae	Myxococcaceae, New Genus 2
Sbcb007	MCy9104	MCy9104	Cystobacterineae	Myxococcaceae	Cystobacter
Sbcb014	MCy9111	MCy9111	Cystobacterineae	Myxococcaceae	Cystobacter
Sbcb015	MCy9112	MCy9112	Cystobacterineae	Myxococcaceae	Vitiosangium
SBMe001	MCy9143	MCy9143	Cystobacterineae	Myxococcaceae	Myxococcaceae, New Genus 1
SBMe002	MCy9144	MCy9144	Cystobacterineae	Myxococcaceae	Melittangium
Mxf50	Mx f50	Mxf50	Cystobacterineae	Myxococcaceae	Myxococcus
Pde77	Pd e77	Pde77	Cystobacterineae	Myxococcaceae	Stigmatella
Sga15	Sg a15	Sga15	Cystobacterineae	Myxococcaceae	Stigmatella
Sga32	Sg a32	Sga32	Cystobacterineae	Myxococcaceae	Stigmatella
SBCy017	MCy10635	MCy10635	Cystobacterineae	New Family 1	New Family 1, New Genus 2
SBCy132	MCy11987	MCy11987	Cystobacterineae	New Family 1	New Family 1, New Genus 1
SBCy272	MCy12312	MCy12312	Cystobacterineae	New Family 1	New Family 1, New Genus 3
Sbcy167	MCy12117	MCy12117	Cystobacterineae	New Family 2	New Family 2, New Genus 2
SBCy574	MCy13239	MCy13239	Cystobacterineae	New Family 2	New Family 2, New Genus 1
SBCy547	MCy13058	MCy13058	Cystobacterineae	New Family 3	New Family 3, New Genus 1
Sbcy693	MCy13275	MCy13275	Cystobacterineae	New Family 3	New Family 3, New Genus 1
SBCy255	MCy13299	MCy13299	Cystobacterineae	New Family 3	New Family 3, New Genus 2
Sbcy256	MCy13300	MCy13300	Cystobacterineae	New Family 4	New Family 4, New Genus 1
SBSr100	MCy14154	MCy14154	Cystobacterineae	New Family 4	New Family 4, New Genus 2
SBCy050	MCy11274	MCy11274	Cystobacterineae	Vulgatibacteraceae	Vulgatibacteraceae, New Genus 1
Sbcy101	MCy12024	MCy12024	Cystobacterineae	Vulgatibacteraceae	Vulgatibacteraceae, New Genus 1
Sbcy131	MCy12025	MCy12025	Cystobacterineae	Vulgatibacteraceae	Vulgatibacteraceae, New Genus 1
Plvt1	Pl vt1T	Plvt1	Nannocystineae	Kofleriaceae	Kofleria
Pl_vt3	Pl vt3	Plvt3	Nannocystineae	Kofleriaceae	Kofleria
MNa10913	MNa10913	MNa10913	Nannocystineae	Nannocystaceae	Nannocystis
MNa11734	MNa11734T	MNa11734	Nannocystineae	Nannocystaceae	Nannocystaceae, New Genus 1	Nannocystis-derived New Genus 1
SBNa048	MNa12152	MNa12152	Nannocystineae	Nannocystaceae	Nannocystis
SBNa055	MNa13422	MNa13422	Nannocystineae	Nannocystaceae	Nannocystis
SBNa001	MNa9300	MNa9300	Nannocystineae	Nannocystaceae	Nannocystis
Nae487	Na e487	Nae487	Nannocystineae	Nannocystaceae	Nannocystis
SBNc012	MNa10571	MNa10571	Nannocystineae	New Family 10	New Family 10, New Genus 1
SBNc016	MNa10576	MNa10576	Nannocystineae	New Family 10	New Family 10, New Genus 2
SBNc020	MNa12472	MNa12472	Nannocystineae	New Family 10	New Family 10, New Genus 1
SBNc018	MNa11354	MNa11354	Nannocystineae	New Family 5	New Family 5, New Genus 1
SBNc019	MNa11579	MNa11579	Nannocystineae	New Family 6	New Family 6, New Genus 1
SBNc005	MNa10564	MNa10564	Nannocystineae	New Family 7	New Family 7, New Genus 4
SBNc006	MNa10565	MNa10565	Nannocystineae	New Family 7	New Family 7, New Genus 3
SBNc007	MNa10566	MNa10566	Nannocystineae	New Family 7	New Family 7, New Genus 3
SBNc013	MNa10572	MNa10572	Nannocystineae	New Family 7	New Family 7, New Genus 1
SBNc031	MNa13079	MNa13079	Nannocystineae	New Family 7	New Family 7, New Genus 2
SBPl001	DSM 14875T	DSM14875	Nannocystineae	New Family 8	Plesiocystis
DSM15217	DSM 15217T	DSM15217	Nannocystineae	New Family 8	Enhygromyxa
DSM21377	DSM 21377T	DSM21377	Nannocystineae	New Family 8	Pseudenhygromyxa
SBSr024	MNa10588	MNa10588	Nannocystineae	New Family 9	New Family 9, New Genus 1
SBAe005	MSr10579	MSr10579	Sorangiineae	Labilitrichaceae	Labilitrichaceae, New Genus 1
SBSr261	MSr13017	MSr13017	Sorangiineae	Labilitrichaceae	Labilitrichaceae, New Genus 2
SBSr103	MSr14235	MSr14235	Sorangiineae	Labilitrichaceae	Labilitrichaceae, New Genus 3
SBSr113	MSr14236	MSr14236	Sorangiineae	Labilitrichaceae	Labilitrichaceae, New Genus 4
SBSr022	MSr9528	MSr9528	Sorangiineae	Labilitrichaceae	Labilitrichaceae, New Genus 3
SBSr267	MSr13276	MSr13276	Sorangiineae	New Family 11	New Family 11, New Genus 1
SBSr222	MSr13305	MSr13305	Sorangiineae	New Family 11	New Family 11, New Genus 2
SBSr262	MSr13228	MSr13228	Sorangiineae	New Family 12	New Family 12, New Genus 1
SBSr283	MSr13458	MSr13458	Sorangiineae	New Family 13	New Family 13, New Genus 1
SBSr221	MSr13304	MSr13304	Sorangiineae	New Family 14	New Family 14, New Genus 1
NOSO-3	NOSO3	NOSO3	Sorangiineae	New Family 15	New Family 15, New Genus 1
NOSO5	NOSO5	NOSO5	Sorangiineae	New Family 15	New Family 15, New Genus 1
NOSO-6	NOSO6	NOSO6	Sorangiineae	New Family 15	New Family 15, New Genus 1
SBSr060	MSr11506	MSr11506	Sorangiineae	New Family 16	New Family 16, New Genus 1
SBSr073	MSr11624	MSr11624	Sorangiineae	New Family 16	New Family 16, New Genus 1
SBSr284	MSr13459	MSr13459	Sorangiineae	New Family 17	New Family 17, New Genus 1
SBSr285	MSr13460	MSr13460	Sorangiineae	New Family 17	New Family 17, New Genus 1
SBSr030	MSr10681	MSr10681	Sorangiineae	New Family 18	New Family 18, New Genus 2
SBSr140	MSr13296	MSr13296	Sorangiineae	New Family 18	New Family 18, New Genus 1
SBSr277	MSr13327	MSr13327	Sorangiineae	New Family 18	New Family 18, New Genus 1
SBSr279	MSr13329	MSr13329	Sorangiineae	Pendulisporaceae	Pendulispora
SBSr281	MSr13331	MSr13331	Sorangiineae	Pendulisporaceae	Pendulispora
SBMi007	MSr12620	MSr12620	Sorangiineae	Phaselicystidaceae	Minicystis
SBAe005or	MSr14237	MSr14237	Sorangiineae	Phaselicystidaceae	Aetherobacter
SBSr003	SBSr003T	MSr9331	Sorangiineae	Phaselicystidaceae	Aetherobacter
SBMi003	MSr9556	MSr9556	Sorangiineae	Phaselicystidaceae	Phaselicystidaceae, New Genus 1
SBKo001T	SBKo001T	SBKo001	Sorangiineae	Phaselicystidaceae	Phaselicystis
SBNa008	SBNa008T	SBNa008	Sorangiineae	Phaselicystidaceae	Minicystis
SBSr002	SBSr002T	SBSr002	Sorangiineae	Phaselicystidaceae	Aetherobacter
Byc1	By c1	Byc1	Sorangiineae	Polyangiaceae	Byssovorax
SBBy001	By c2T	Byc2	Sorangiineae	Polyangiaceae	Byssovorax
Cma13	Cm a13T	Cma13	Sorangiineae	Polyangiaceae	Chondromyces
SBCm020	Cm p51T	Cmp51	Sorangiineae	Polyangiaceae	Chondromyces
Soce375	DSM 105741T	DSM105741	Sorangiineae	Polyangiaceae	Polyangiaceae, New Genus 4	Sorangium derived New Genus 1
Soce362	DSM 105767T	DSM105767	Sorangiineae	Polyangiaceae	Polyangiaceae, New Genus 5	Sorangium derived New Genus 2
Soce1828	DSM 105769T	DSM105769	Sorangiineae	Polyangiaceae	Polyangiaceae, New Genus 5	Sorangium derived New Genus 2
Soce1871	DSM 14627T	DSM14627	Sorangiineae	Polyangiaceae	Sorangium
Soce176	DSM 53252T	DSM53252	Sorangiineae	Polyangiaceae	Polyangiaceae, New Genus 5	Sorangium derived New Genus 2
MSr11462	MSr11462T	MSr11462	Sorangiineae	Polyangiaceae	Racemicystis
SBCm030	MSr11498	MSr11498	Sorangiineae	Polyangiaceae	Chondromyces
SBSr124	MSr12020	MSr12020	Sorangiineae	Polyangiaceae	Polyangiaceae, New Genus 3	Polyangium-derived New Genus 1
SBCm007	MSr9030	MSr9030	Sorangiineae	Polyangiaceae	Polyangiaceae, New Genus 1
SBCm009	MSr9032	MSr9032	Sorangiineae	Polyangiaceae	Chondromyces
SBSr007	MSr9139	MSr9139	Sorangiineae	Polyangiaceae	Jahnella
SBSr004	MSr9332	MSr9332	Sorangiineae	Polyangiaceae	Polyangium
SBSr021	MSr9521T	MSr9521	Sorangiineae	Polyangiaceae	Racemicystis
SBJa001	Pl t4T	Plt4	Sorangiineae	Polyangiaceae	Jahnella
Soce1000	So ce1000	Soce1000	Sorangiineae	Polyangiaceae	Polyangiaceae, New Genus 4	Sorangium derived New Genus 1
Soce1078	So ce1078T	Soce1078	Sorangiineae	Polyangiaceae	Sorangium
Soce1525	So ce1525	Soce1525	Sorangiineae	Polyangiaceae	Polyangiaceae, New Genus 2
Soce269	So ce269	Soce269	Sorangiineae	Polyangiaceae	Sorangium
Soce321	So ce321T	Soce321	Sorangiineae	Polyangiaceae	Sorangium
Soce341	So ce341	Soce341	Sorangiineae	Polyangiaceae	Sorangium
Soce426	So ce426	Soce426	Sorangiineae	Polyangiaceae	Polyangiaceae, New Genus 4	Sorangium derived New Genus 1
Soce429	So ce429	Soce429	Sorangiineae	Polyangiaceae	Sorangium
Soce448	So ce448	Soce448	Sorangiineae	Polyangiaceae	Polyangiaceae, New Genus 4	Sorangium derived New Genus 1
Soce62	So ce62	Soce62	Sorangiineae	Polyangiaceae	Polyangiaceae, New Genus 5	Sorangium derived New Genus 2
Soce887	So ce887	Soce887	Sorangiineae	Polyangiaceae	Polyangiaceae, New Genus 5	Sorangium derived New Genus 2
SBCm019	Sy t2T	Syt2	Sorangiineae	Polyangiaceae	Chondromyces
SBSa002	MSr11763	MSr11763	Sorangiineae	Sandaracinaceae	Sandaracinaceae, New Genus 4
SBSr235	MSr12847	MSr12847	Sorangiineae	Sandaracinaceae	Sandaracinaceae, New Genus 3
SBSa005	MSr12968	MSr12968	Sorangiineae	Sandaracinaceae	Sandaracinus
SBSa006	MSr12969	MSr12969	Sorangiineae	Sandaracinaceae	Sandaracinaceae, New Genus 1
SBSr017	MSr9506	MSr9506	Sorangiineae	Sandaracinaceae	Sandaracinaceae, New Genus 2
