## Supplementary Table 4 for "Unveiling the taxonomic diversity and unprecedented biosynthetic treasure of the phylum *Myxococcota*"

### Sheet: Sheet1
Re-classification suggestions from type-strains
Newly proposed taxa from new strains in this study
Phylum	Class	Order	Suborder	Family	Genus	New Genus	Number in the study	Note
Myxococcota	Myxococcia	Myxococcales	Cystobacterineae	Anaeromyxobacteraceae	Anaeromyxobacter	N	0	(Original) Anaeromyxobacter: Species representation: A. dehalogenans (Type Species)
Myxococcota	Myxococcia	Myxococcales	Cystobacterineae	Anaeromyxobacteraceae	Anaeromyxobacteraceae, New Genus 1	Y	0	Anaeromyxobacter-derived New Genus 1: Species representation: A. diazotrophicus
Myxococcota	Myxococcia	Myxococcales	Cystobacterineae	Anaeromyxobacteraceae	Anaeromyxobacteraceae, New Genus 2	Y	0	Anaeromyxobacter-derived New Genus 2: Species representation: A. oryzae
Myxococcota	Myxococcia	Myxococcales	Cystobacterineae	Anaeromyxobacteraceae	Anaeromyxobacteraceae, New Genus 3	Y	0	Anaeromyxobacter-derived New Genus 3: Species representation: A. oryzisoli
Myxococcota	Myxococcia	Myxococcales	Cystobacterineae	Anaeromyxobacteraceae	Anaeromyxobacteraceae, New Genus 4	Y	0	Anaeromyxobacter-derived New Genus 4: Species representation: A. paludicola
Myxococcota	Myxococcia	Myxococcales	Cystobacterineae	Anaeromyxobacteraceae	Anaeromyxobacteraceae, New Genus 5	Y	0	Anaeromyxobacter-derived New Genus 5: Species representation: A. soli, A. terrae
Myxococcota	Myxococcia	Myxococcales	Cystobacterineae	Myxococcaceae	Aggregicoccus	N	4
Myxococcota	Myxococcia	Myxococcales	Cystobacterineae	Myxococcaceae	Angiococcus	Y	3	Reclassification back of Archangium disciforme to the original genus Angiococcus
Myxococcota	Myxococcia	Myxococcales	Cystobacterineae	Myxococcaceae	Archangium	N	5
Myxococcota	Myxococcia	Myxococcales	Cystobacterineae	Myxococcaceae	Citreicoccus	N	1
Myxococcota	Myxococcia	Myxococcales	Cystobacterineae	Myxococcaceae	Corallococcus	N	2
Myxococcota	Myxococcia	Myxococcales	Cystobacterineae	Myxococcaceae	Cystobacter	N	5
Myxococcota	Myxococcia	Myxococcales	Cystobacterineae	Myxococcaceae	Hyalangium	N	6
Myxococcota	Myxococcia	Myxococcales	Cystobacterineae	Myxococcaceae	Melittangium	N	4
Myxococcota	Myxococcia	Myxococcales	Cystobacterineae	Myxococcaceae	Myxococcaceae, New Genus 1	Y	2
Myxococcota	Myxococcia	Myxococcales	Cystobacterineae	Myxococcaceae	Myxococcaceae, New Genus 2	Y	3
Myxococcota	Myxococcia	Myxococcales	Cystobacterineae	Myxococcaceae	Myxococcaceae, New Genus 3	Y	1
Myxococcota	Myxococcia	Myxococcales	Cystobacterineae	Myxococcaceae	Myxococcaceae, New Genus 4	Y	1
Myxococcota	Myxococcia	Myxococcales	Cystobacterineae	Myxococcaceae	Myxococcaceae, New Genus 5	Y	0	Myxococcus-derived New Genus 1: Species representation: M. xanthus, M. virescens, M. vastator, M. macrosporus
Myxococcota	Myxococcia	Myxococcales	Cystobacterineae	Myxococcaceae	Myxococcus	N	3	(Original) Myxococcus: Species representation: M. stipitatus, M. landrumensis, M. guangdongensis, M. fulvus (Type Species), M. llanfairpwllgwyngyllgogerychwyrndrobwllllantysiliogogogochensis, M. qinghaiensis, M. eversor, M. dinghuensis
Myxococcota	Myxococcia	Myxococcales	Cystobacterineae	Myxococcaceae	Pyxidicoccus	N	5
Myxococcota	Myxococcia	Myxococcales	Cystobacterineae	Myxococcaceae	Simulacricoccus	N	1
Myxococcota	Myxococcia	Myxococcales	Cystobacterineae	Myxococcaceae	Stigmatella	N	3
Myxococcota	Myxococcia	Myxococcales	Cystobacterineae	Myxococcaceae	Vitiosangium	N	6
Myxococcota	Myxococcia	Myxococcales	Cystobacterineae	New Family 01	New Family 01, New Genus 1	Y	1
Myxococcota	Myxococcia	Myxococcales	Cystobacterineae	New Family 01	New Family 01, New Genus 2	Y	1
Myxococcota	Myxococcia	Myxococcales	Cystobacterineae	New Family 01	New Family 01, New Genus 3	Y	1
Myxococcota	Myxococcia	Myxococcales	Cystobacterineae	New Family 02	New Family 02, New Genus 1	Y	1
Myxococcota	Myxococcia	Myxococcales	Cystobacterineae	New Family 02	New Family 02, New Genus 2	Y	1
Myxococcota	Myxococcia	Myxococcales	Cystobacterineae	New Family 03	New Family 03, New Genus 1	Y	2
Myxococcota	Myxococcia	Myxococcales	Cystobacterineae	New Family 03	New Family 03, New Genus 2	Y	1
Myxococcota	Myxococcia	Myxococcales	Cystobacterineae	New Family 04	New Family 04, New Genus 1	Y	1
Myxococcota	Myxococcia	Myxococcales	Cystobacterineae	New Family 04	New Family 04, New Genus 2	Y	1
Myxococcota	Myxococcia	Myxococcales	Cystobacterineae	Vulgatibacteraceae	Vulgatibacter	N	0
Myxococcota	Myxococcia	Myxococcales	Cystobacterineae	Vulgatibacteraceae	Vulgatibacteraceae, New Genus 1	Y	3
Myxococcota	Polyangiia	Haliangiales	Nannocystineae	Kofleriaceae	Haliangium	N	0	(Original) Haliangium: Species representation: H. ochraceum
Myxococcota	Polyangiia	Haliangiales	Nannocystineae	Kofleriaceae	Kofleria	N	2
Myxococcota	Polyangiia	Haliangiales	Nannocystineae	Kofleriaceae	Kofleriaceae, New Genus 1	Y	0	Haliangium-derived New Genus 1: Species representation: H. tepidum
Myxococcota	Polyangiia	Haliangiales	Nannocystineae	New Family 05	New Family 05, New Genus 1	Y	1
Myxococcota	Polyangiia	Haliangiales	Nannocystineae	New Family 06	New Family 06, New Genus 1	Y	1
Myxococcota	Polyangiia	Haliangiales	Nannocystineae	New Family 07	New Family 07, New Genus 1	Y	1
Myxococcota	Polyangiia	Haliangiales	Nannocystineae	New Family 07	New Family 07, New Genus 2	Y	1
Myxococcota	Polyangiia	Haliangiales	Nannocystineae	New Family 07	New Family 07, New Genus 3	Y	2
Myxococcota	Polyangiia	Haliangiales	Nannocystineae	New Family 07	New Family 07, New Genus 4	Y	1
Myxococcota	Polyangiia	Nannocystales	Nannocystineae	Nannocystaceae	Nannocystaceae, New Genus 1	Y	1	Nannocystis-derived New Genus 1: Species representation: N. konarekensis
Myxococcota	Polyangiia	Nannocystales	Nannocystineae	Nannocystaceae	Nannocystis	N	5	(Original) Nannocystis: Species representation: N. bainbridgea, N. exedens (Type Species), N. punicea, N. pusilla, N. radixulma
Myxococcota	Polyangiia	Nannocystales	Nannocystineae	New Family 08	Enhygromyxa	N	1
Myxococcota	Polyangiia	Nannocystales	Nannocystineae	New Family 08	Plesiocystis	N	1
Myxococcota	Polyangiia	Nannocystales	Nannocystineae	New Family 08	Pseudenhygromyxa	N	1
Myxococcota	Polyangiia	Nannocystales	Nannocystineae	New Family 09	New Family 09, New Genus 1	Y	1
Myxococcota	Polyangiia	Nannocystales	Nannocystineae	New Family 10	New Family 10, New Genus 1	Y	2
Myxococcota	Polyangiia	Nannocystales	Nannocystineae	New Family 10	New Family 10, New Genus 2	Y	1
Myxococcota	Polyangiia	Polyangiales	Sorangiineae	Labilitrichaceae	Labilithrix	N	0
Myxococcota	Polyangiia	Polyangiales	Sorangiineae	Labilitrichaceae	Labilitrichaceae, New Genus 1	Y	1
Myxococcota	Polyangiia	Polyangiales	Sorangiineae	Labilitrichaceae	Labilitrichaceae, New Genus 2	Y	1
Myxococcota	Polyangiia	Polyangiales	Sorangiineae	Labilitrichaceae	Labilitrichaceae, New Genus 3	Y	2
Myxococcota	Polyangiia	Polyangiales	Sorangiineae	Labilitrichaceae	Labilitrichaceae, New Genus 4	Y	1
Myxococcota	Polyangiia	Polyangiales	Sorangiineae	New Family 11	New Family 11, New Genus 1	Y	1
Myxococcota	Polyangiia	Polyangiales	Sorangiineae	New Family 11	New Family 11, New Genus 2	Y	1
Myxococcota	Polyangiia	Polyangiales	Sorangiineae	New Family 12	New Family 12, New Genus 1	Y	1
Myxococcota	Polyangiia	Polyangiales	Sorangiineae	New Family 13	New Family 13, New Genus 1	Y	1
Myxococcota	Polyangiia	Polyangiales	Sorangiineae	New Family 14	New Family 14, New Genus 1	Y	1
Myxococcota	Polyangiia	Polyangiales	Sorangiineae	New Family 15	New Family 15, New Genus 1	Y	3
Myxococcota	Polyangiia	Polyangiales	Sorangiineae	New Family 16	New Family 16, New Genus 1	Y	2
Myxococcota	Polyangiia	Polyangiales	Sorangiineae	New Family 17	New Family 17, New Genus 1	Y	2
Myxococcota	Polyangiia	Polyangiales	Sorangiineae	New Family 18	New Family 18, New Genus 1	Y	2
Myxococcota	Polyangiia	Polyangiales	Sorangiineae	New Family 18	New Family 18, New Genus 2	Y	1
Myxococcota	Polyangiia	Polyangiales	Sorangiineae	Pendulisporaceae	Pendulispora	N	2	(Original) Pendulispora: Species representation: P. albinea
Myxococcota	Polyangiia	Polyangiales	Sorangiineae	Pendulisporaceae	Pendulisporaceae, New Genus 1	Y	0	Pendulispora-derived New Genus 1: Species representation: P. brunnea, P. rubella
Myxococcota	Polyangiia	Polyangiales	Sorangiineae	Phaselicystidaceae	Aetherobacter	N	3
Myxococcota	Polyangiia	Polyangiales	Sorangiineae	Phaselicystidaceae	Minicystis	N	2
Myxococcota	Polyangiia	Polyangiales	Sorangiineae	Phaselicystidaceae	Phaselicystidaceae, New Genus 1	Y	1
Myxococcota	Polyangiia	Polyangiales	Sorangiineae	Phaselicystidaceae	Phaselicystis	N	1
Myxococcota	Polyangiia	Polyangiales	Sorangiineae	Polyangiaceae	Byssovorax	N	2
Myxococcota	Polyangiia	Polyangiales	Sorangiineae	Polyangiaceae	Chondromyces	N	5
Myxococcota	Polyangiia	Polyangiales	Sorangiineae	Polyangiaceae	Jahnella	N	2
Myxococcota	Polyangiia	Polyangiales	Sorangiineae	Polyangiaceae	Polyangiaceae, New Genus 1	Y	1
Myxococcota	Polyangiia	Polyangiales	Sorangiineae	Polyangiaceae	Polyangiaceae, New Genus 2	Y	1	derived from Sorangium
Myxococcota	Polyangiia	Polyangiales	Sorangiineae	Polyangiaceae	Polyangiaceae, New Genus 3	Y	1	Polyangium-derived New Genus 1: Species representation: P. aurulentum
Myxococcota	Polyangiia	Polyangiales	Sorangiineae	Polyangiaceae	Polyangiaceae, New Genus 4	Y	4	Sorangium-derived New Genus 1: Species representation: S. atrum, S. kenyense
Myxococcota	Polyangiia	Polyangiales	Sorangiineae	Polyangiaceae	Polyangiaceae, New Genus 5	Y	5	Sorangium-derived New Genus 2: Species representation: S. dawidii, S. ambruticinum, S. reichenbachii
Myxococcota	Polyangiia	Polyangiales	Sorangiineae	Polyangiaceae	Polyangiaceae, New Genus 6	Y	0	Sorangium-derived New Genus 3: Species representation: S. orientale
Myxococcota	Polyangiia	Polyangiales	Sorangiineae	Polyangiaceae	Polyangium	N	1	(Original) Polyangium: Species representation: P. fumosum, P. jinanense, P. mundeleinium, P. sorediatum, P. spumosum, P. vitellinum
Myxococcota	Polyangiia	Polyangiales	Sorangiineae	Polyangiaceae	Racemicystis	N	2
Myxococcota	Polyangiia	Polyangiales	Sorangiineae	Polyangiaceae	Sorangium	N	6	(Original) Sorangium: Species representation: S. arenae, S. bulgaricum, S. cellulosum (Type Species)
Myxococcota	Polyangiia	Polyangiales	Sorangiineae	Sandaracinaceae	Sandaracinaceae, New Genus 1	Y	1
Myxococcota	Polyangiia	Polyangiales	Sorangiineae	Sandaracinaceae	Sandaracinaceae, New Genus 2	Y	1
Myxococcota	Polyangiia	Polyangiales	Sorangiineae	Sandaracinaceae	Sandaracinaceae, New Genus 3	Y	1
Myxococcota	Polyangiia	Polyangiales	Sorangiineae	Sandaracinaceae	Sandaracinaceae, New Genus 4	Y	1
Myxococcota	Polyangiia	Polyangiales	Sorangiineae	Sandaracinaceae	Sandaracinus	N	1
